# Physcomitrella SUN2 mediates MTOC association to the nuclear envelope and facilitates chromosome alignment during spindle assembly

**DOI:** 10.1101/2023.03.29.534829

**Authors:** Mari W. Yoshida, Noiri Oguri, Gohta Goshima

## Abstract

Plant cells lack centrosomes and instead utilise acentrosomal microtubule organising centres (MTOCs) to rapidly increase the number of microtubules at the onset of spindle assembly. Although several proteins required for MTOC formation have been identified, how the MTOC is positioned at the right place is not known. Here, we show that the inner nuclear membrane protein SUN2 is required for MTOC association with the nuclear envelope (NE) during mitotic prophase in the moss *Physcomitrium patens*. In actively dividing protonemal cells, microtubules accumulate around the NE during prophase. In particular, regional MTOC is formed at the apical surface of the nucleus. However, microtubule accumulation around the NE was impaired and apical MTOCs were mislocalised in *sun2* knockout (KO) cells. In addition, chromosome distribution in the nucleus was skewed, suggesting that SUN2 mediates the linking of microtubules with chromosomes. Upon nuclear envelope breakdown (NEBD), the mitotic spindle was assembled with mislocalised MTOC, which were a source of microtubules in *sun2* KO plants. However, completion of chromosome alignment in the spindle was delayed; in severe cases, the chromosome was transiently detached from the spindle body. SUN2 tended to localise to the apical surface of the nucleus during prophase in a microtubule-dependent manner. Based on these results, we propose that SUN2 facilitates the attachment of microtubules to chromosomes during spindle assembly by linking them prior to NEBD. Furthermore, this study suggests that trans-NE microtubule-chromosome linking, a well-known function of SUN in animals and yeast, is conserved in plants.
