## Supplemental tables for "Physcomitrella SUN2 mediates MTOC association to the nuclear envelope and facilitates chromosome alignment during spindle assembly"

### Sheet: Supplemental Table1 Line
	Supplemental Table 1. Moss lines used in this study.
	Line #	Clone #	Name	Mother line #	Plasmid	Resistance*	Reference
	367	52	mCherry-α-Tubulin	-	pTM426	BSD	Kosetsu et al., 2017
	961	6	EGFP-α-Tubulin/ H2B-mCherry	-	pMY461	G418	Yoshida et al., 2023
	1020	6	EGFP-α-Tubulin/ H2B-mCherry/ sun2 KO	961	pMR157, pMR159, pMR161, pMR163	G418
	1306	3	EGFP-α-Ttubulin/ H2B-mCherry/ sun2 KO/ SUN2-mCerulean	1020	pNO002	NTC, G418
	1308	3	EGFP-α-Ttubulin/ H2B-mCherry/ sun2 KO/ SUN2(ΔN)-mCerulean	1020	pNO042	NTC, G418
	1312	3	EGFP-α-Tubulin/ H2B-mCherry/ sun2 KO/ SUN2(ΔC)-mCerulean	1020	pNO046	NTC, G418
	1315	1	mCherry-α-Tubulin/ SUN2-mNeonGreen	367	pNO067	G418, BSD
	1316	1	EGFP-α-Tubulin/ H2B-mCherry/ sun2 KO/ sun1-1	1020	pNO024, 025	G418
	1404	5	mCherry-α-Tubulin/ sun1-3/ sun2 KO	367	pMR157, pMR159, pMR161, pMR163	G418
	1405	12	mCherry-α-Tubulin/ sun1-2/ sun2 KO	367	pMR157, pMR159, pMR161, pMR163	G418
	*G418: geneticin, NTC: nourseothricin, BSD: blasticidin

### Sheet: Supplemental Table2 Plasmids
	Supplemental Table 2. Plasmids used in this study.
	Plasmid #	Description	Targeting locus	P. patens promoter	P. patens resistance	Backbone
	pMR157	SUN1 CRISPR gRNA near start	-	U6 promoter	Hyg	pPY156
	pMR159	SUN1 CRISPR gRNA near stop	-	U6 promoter	Hyg	pPY156
	pMR161	SUN2 CRISPR gRNA near start	-	U6 promoter	Hyg	pPY156
	pMR163	SUN2 CRISPR gRNA near stop	-	U6 promoter	Hyg	pPY156
	pNO002	Ectopic expression of SUN2-mCerulean	PTA1	EF1α	NTC	pMN606
	pNO024	SUN1 CRISPR gRNA SUN domain	-	U6 promoter	Hyg	pPY156
	pNO025	SUN1 CRISPR gRNA SUN domain	-	U6 promoter	Hyg	pPY156
	pNO042	Ectopic expression of SUN2(ΔN)-mCerulean	PTA1	EF1α	NTC	pNO002
	pNO046	Ectopic expression of SUN2(ΔC)-mCerulean	PTA1	EF1α	NTC	pNO002
	pNO067	Endogenous SUN2-mNeonGreen-FLAG HR	Endogenous	-	G418	pMR278
	*G418: geneticin, Hyg: Hygromycin, NTC: nourseothricin, BSD: blasticidin

### Sheet: Supplemental Table3 Primers
	Supplemental Table 4. Primers used for plasmid construction and sequencing.
	Primer name	Description	Primer sequence	Plasmid
	oMR643	SUN1 crRNA antisense	aaacGGGGTGCAGCGCCTGAGAGA	pMR157
	oMR644	SUN1 crRNA sense	catgTCTCTCAGGCGCTGCACCCC	pMR157
	oMR647	SUN1 crRNA antisense	aaacAGTCCGTGTTCATGGTGTAG	pMR159
	oMR648	SUN1 crRNA sense	catgCTACACCATGAACACGGACT	pMR159
	oMR651	SUN2 crRNA antisense	aaacATCAACTGCCACCGGCACTG	pMR161
	oMR652	SUN2 crRNA sense	catgCAGTGCCGGTGGCAGTTGAT	pMR161
	oMR655	SUN2 crRNA sense	catgAGTTCACGGTGTAGACCCCC	pMR163
	oMR656	SUN2 crRNA antisense	aaacGGGGGTCTACACCGTGAACT	pMR163
	Ekp439	GGGGS_Citrine Fw	GGAGGAGGAGGAAGCGTGAGCAAGGGCGAGGAGCT	pNO002
	oMR187	Vector amplification	AACCTTCGATTACCTGCAAAAACTC	pNO002
	oNO019	SUN2 InFusion oMR187 Fw	aggtaatcgaaggttATGTCTGCTGCAACAGCCCCA	pNO002
	oNO020	SUN2 InFusion EKp439 Rv	gcttcctcctcctccTAGAGTTGCCTGGGGGTCTACAC	pNO002
	oNO055	SUN1 crRNA sense	catgAGGTCGACAGTTGTTCAGCA	pNO024
	oNO056	SUN1 crRNA antisense	aaacTGCTGAACAACTGTCGACCT	pNO024
	oNO057	SUN1 crRNA sense	catgTCTAGTACTTTCTGCGCTAG	pNO025
	oNO058	SUN1 crRNA antisense	aaacCTAGCGCAGAAAGTACTAGA	pNO025
	oNO093	SUN2 InFusion Fw	GGTGGCGCTGTCGATTGTATTCAT	pNO042, pNO046
	oNO094	SUN2 InFusion Rv	ATGAATACAATCGACAGCGCCACC	pNO042, pNO046
	oNO095	SUN2 ΔN oNO096 Rv	CATAACCTTCGATTACCTGCAAA	pNO042
	oNO096	SUN2 ΔN oNO095 Fw	taatcgaaggttatgATGTCTTCGCATACGGCTGATGTT	pNO042
	oNO102	SUN2 ΔC oNO103 Rv	cctggggACCACCTGGAACGATGTGACC	pNO046
	oNO103	SUN2 ΔC oNO102 Fw	caggtggtCCCCAGGCAACTCTAGGAGGA	pNO046
	oNO167	SUN2-mNeonGreen InFusion oNO168 Fw	caactctaGGATCAGGTGGAAGTGGTGTAAGC	pNO067
	oNO168	SUN2-mNeonGreen InFusion oNO167 Rv	gaacttctCCGTCACCGGTGTGAGGGATA	pNO067
	oNO169	SUN2 KI InFusion oNO170 Fw	aagcttgCCGTTGAATCGTCATGAAGTCATGG	pNO067
	oNO170	SUN2 KI InFusion oNO169 Rv	ctgatccTAGAGTTGCCTGGGGGTCTACAC	pNO067
	oNO171	SUN2 KI InFusion oNO172 Fw	gtgacggAGAAGTTCATGGAGAGTTTCAACAT	pNO067
	oNO172	SUN2 KI InFusion oNO171 Rv	acccgggcCAGCACTAACTCAGAAAGACGGGAA	pNO067
	oNO173	SUN2 Amp InFusion oNO174 Fw	agtgctgGCCCGGGTCTAGACATATGGATCC	pNO067
	oNO174	SUN2 Amp InFusion oNO173 Rv	ttcaacggCAAGCTTATCGATACCGTCGACCTC	pNO067

### Sheet: Supplemental Table4 gPCR
	Supplemental Table 4. Primers used for genotyping PCR.
	Line #	Primer name		Primer sequence
	1020#6	a	oMR808	TGATGATGTGGTGCCGTTTAGAGG
		b	oNO005	ATTCTCGAGGGATCAGACTATTGCG
		c	oNO006	GTTGAAGTACCTTCTGCGCTAGTGG
		d	oMR810	GCACAGTTTGAGAGGATGACATCCC
	1306#3	a	oMR039	CCGCTACGAGAAGCGTGTGATTTATAC
		b	oMR040	GCTGCAGGAATTCGATCCCTTTGTTGA
	1308#3	a	oMR039	CCGCTACGAGAAGCGTGTGATTTATAC
		b	oMR040	GCTGCAGGAATTCGATCCCTTTGTTGA
	1312#3	a	oMR039	CCGCTACGAGAAGCGTGTGATTTATAC
		b	oMR040	GCTGCAGGAATTCGATCCCTTTGTTGA
	1315#1	a	oMR808	TGATGATGTGGTGCCGTTTAGAGG
		b	oMR902	CCCTATCCCGATGGTATGTCTCC
		c	oMR1084	TGCACCTGATAGCCTGATCCGTC
		d	oMR810	GCACAGTTTGAGAGGATGACATCCC
	1404#5	a	oMR808	TGATGATGTGGTGCCGTTTAGAGG
		b	oNO005	ATTCTCGAGGGATCAGACTATTGCG
		c	oNO006	GTTGAAGTACCTTCTGCGCTAGTGG
		d	oMR810	GCACAGTTTGAGAGGATGACATCCC
	1405#12	a	oMR808	TGATGATGTGGTGCCGTTTAGAGG
		b	oNO005	ATTCTCGAGGGATCAGACTATTGCG
		c	oNO006	GTTGAAGTACCTTCTGCGCTAGTGG
		d	oMR810	GCACAGTTTGAGAGGATGACATCCC
